# Lipid metabolism dysfunction following symbiont elimination is linked to altered Kennedy pathway homeostasis

**DOI:** 10.1101/2022.08.23.504685

**Authors:** Geoffrey M. Attardo, Joshua B. Benoit, Veronika Michalkova, Alekhya Kondragunta, Aaron A. Baumann, Brian L. Weiss, Anna Malacrida, Francesca Scolari, Serap Aksoy

## Abstract

Lipid metabolism is critical for insect reproduction, especially for species that invest heavily into early developmental stages of their offspring. The role of symbiotic bacteria during this process is unknown but likely essential, especially in the case of obligate microbes that fulfill key biological functions in the host. Using a combined lipidomics, functional genomics and biochemical strategy, we examined the role of lipid metabolism in the interaction between the viviparous tsetse fly (*Glossina morsitans morsitans*) and its obligate endosymbiotic bacteria (*Wigglesworthia glossinidia*) during tsetse pregnancy. We observed increased *CTP:phosphocholine cytidylyltransferase* (*cct1*) expression during pregnancy. This gene codes for the enzyme that functions as the rate limiting step in phosphatidylcholine biosynthesis in the Kennedy pathway which is critical for stored lipid metabolism and progeny development. Experimental removal of *Wigglesworthia* impaired lipid metabolism via disruption of the Kennedy pathway, yielding obese mothers whose developing progeny ultimately starve. Functional validation via experimental *cct1* suppression revealed a phenotype similar to females lacking obligate *Wigglesworthia* symbionts. These results indicate that, in *Glossina*, symbiont-derived factors, likely B vitamins, are critical for proper function of both lipid biosynthesis and lipolysis. Loss of the symbiosis has a dramatic impact on *Glossina* fecundity, and may be broadly applicable to other insect systems, particularly to species that require symbiotic partners to maximize lipolysis and reproductive output.
