## Supplementary material for "Lipid metabolism dysfunction following symbiont elimination is linked to altered Kennedy pathway homeostasis": Table S1

### Sheet: Sheet1
CCT 95bp F	CCCAATGTTTACCTGATTGT	qPCR
CCT 95bp R	CCTTCATAACGCTCAAAGTCT	qPCR
CCT 337bp F	GGCGCGCATTGTTAAAGAT	337 bp
CCT 337bp R	ACACTGTCACCATTCACCGA	337 bp
CCT 337bp F	TAATACGACTCACTATAGGGGGCGCGCATTGTTAAAGAT	T7 + 337 bp
CCT 337bp R	TAATACGACTCACTATAGGGACACTGTCACCATTCACCGA	T7 + 337 bp
tubulin F	CCATTCCCACGTCTTCACTT	Control
tubulin R	GACCATGACGTGGATCACAG	Control
